# Diversity and single-cell activity of endolithic microbes in sediment-hosted carbonate nodules within and below the sulfate-methane transition zone

**DOI:** 10.1101/2025.02.26.640391

**Authors:** Sergio A. Parra, Magdalena J. Mayr, James Mullahoo, Laura K. Quinn, Rebecca L. Wipfler, Victoria J. Orphan

## Abstract

Authigenic carbonate concretions (‘nodules’) precipitate in marine seep sediments as a result of anaerobic oxidation of methane (AOM). These rocks host active endolithic microbial communities and persist as important methane sinks. Still, how these communities and their activity differ from those in adjacent seep sediments, particularly as a function of proximity to the sulfate-methane transition zone (SMTZ), remains understudied. Here, we sampled sediments and nodules within and below the SMTZ (0-57 cm deep) at four active deep-sea seep areas in Santa Monica Basin, CA. Measurements of high nodule porosities (43-51%) coupled to strong similarities between sediment and nodule 16S rRNA-based community profiles, including below the SMTZ, suggest continued perfusion and exchange between buried nodules and surrounding sediment. Shared, depth-dependent transitions in methanotrophic taxa (ANME-1, ANME-2, ANME-3) and methanogenic taxa (*Methanofastidiosales*) below the SMTZ were also consistent with trends in porewater methane and sulfate concentrations, porewater DIC, and nodule δ^13^C values — underscoring the impact of different geochemical conditions on community structure and suggestive of under-characterized physiological plasticity in ANME-1. Laboratory-based BONCAT incubations of nodules within the SMTZ over ∼14-weeks revealed active sulfide production and translationally active endolithic microorganisms. However, cells from parallel nodule incubations recovered below the SMTZ showed weak-to-negligible BONCAT-based activity despite similar cell abundances — suggestive of low activity on shorter timescales or dormancy. Together, these data challenge the interpretation of passively recorded microbiological signatures in seep sediment-hosted carbonate nodules and expand our understanding of how these endolithic communities may be actively shaped by past and present conditions.

**Importance:** This study advances earlier investigations of microbial communities in buried seep carbonate nodules by integrating microbiological profiles of nodules and sediments, sediment geochemistry, single-cell activity measurements, and nodule mineral, geochemical, and physical characteristics within and below the sulfate-methane transition zone in deep-sea methane seeps. This approach allows us to view how nodule-hosted, endolithic microbial communities change relative to their surrounding sediments across multiple geochemical contexts and better understand how formation history and environmental conditions might affect community identity and metabolic function. Results indicate that the seep nodule and surrounding sediment communities are closely linked across diverse geochemical conditions. This connectivity between sediments and carbonate nodules is distinct from that observed in exhumed seep carbonates, with implications regarding how microbial community composition within these nodules are interpreted, suggesting that instead of a passive recorder of the communities at the time of formation, these nodules appear to retain diverse, metabolically viable communities.
