## Supplemental Table S10 for "Diversity and single-cell activity of endolithic microbes in sediment-hosted carbonate nodules within and below the sulfate-methane transition zone"

### Sheet: Table S10
Supplementary Data Table S10: Sediment and nodule samples collected and allocated for designated analyses described in this study.
Where nodules recovered from multiple horizons are combined, they are annotated as a range of sample ID numbers.
								Microbiological Analysis			Geochemical Analysis					Physical & Mineralogical Analysis
Sample ID	Cruise ID	Study Site	Latitude	Longitude	Core ID	Sample Type	Sample Depth (cmbsf)	DNA	Microscopy	BONCAT	[Methane]	[Sulfide]	[Sulfate]	[DIC]	δ13C (‰)	Hg Porosimetry	Open Porosity	XRD
15607	WF05-21	SMM800-II	33.7997	-118.647	DR1329 PC44	Sediment	0-3	x	-	-	-	-	-	-	-	-	-	-
15608	WF05-21	SMM800-II	33.7997	-118.647	DR1329 PC44	Sediment	3-6	x	-	-	-	-	-	-	-	-	-	-
15609	WF05-21	SMM800-II	33.7997	-118.647	DR1329 PC44	Sediment	6-9	x	x	-	-	-	-	-	-	-	-	-
15609N	WF05-21	SMM800-II	33.7997	-118.647	DR1329 PC44	Nodules	6-9	x	x	x	-	-	-	-	-	x	-	-
15610	WF05-21	SMM800-II	33.7997	-118.647	DR1329 PC44	Sediment	9-12	x	x	-	-	-	-	-	-	-	-	-
15610N	WF05-21	SMM800-II	33.7997	-118.647	DR1329 PC44	Nodules	9-12	x	x	x	-	-	-	-	x	-	x	x
13931	WF02-20	SMM800-II	33.7996	-118.647	DR1248 PC64	Sediment	0-1	x	-	-	x	x	x	x	x	-	-	-
13932	WF02-20	SMM800-II	33.7996	-118.647	DR1248 PC64	Sediment	1-2	x	-	-	x	x	x	x	x	-	-	-
13933	WF02-20	SMM800-II	33.7996	-118.647	DR1248 PC64	Sediment	2-3	x	-	-	x	x	x	x	x	-	-	-
13934	WF02-20	SMM800-II	33.7996	-118.647	DR1248 PC64	Sediment	3-4	x	-	-	x	x	x	x	x	-	-	-
13935	WF02-20	SMM800-II	33.7996	-118.647	DR1248 PC64	Sediment	4-5	x	-	-	x	x	x	x	x	-	-	-
13936	WF02-20	SMM800-II	33.7996	-118.647	DR1248 PC64	Sediment	5-6	x	-	-	x	x	x	x	x	-	-	-
13937	WF02-20	SMM800-II	33.7996	-118.647	DR1248 PC64	Sediment	6-9	x	-	-	x	x	x	x	x	-	-	-
15632	WF05-21	SMM800-III	33.799	-118.646	DR1329 PC69	Sediment	0-3	x	-	-	-	-	-	-	-	-	-	-
15633	WF05-21	SMM800-III	33.799	-118.646	DR1329 PC69	Sediment	3-6	x	x	-	-	-	-	-	-	-	-	-
15634	WF05-21	SMM800-III	33.799	-118.646	DR1329 PC69	Sediment	6-9	x	x	-	-	-	-	-	-	-	-	-
15635	WF05-21	SMM800-III	33.799	-118.646	DR1329 PC69	Sediment	9-12	x	x	-	-	-	-	-	-	-	-	-
15633-35N	WF05-21	SMM800-III	33.799	-118.646	DR1329 PC69	Nodules	3-12	x	x	x	-	-	-	-	x	-	-	x
15569	WF05-21	SMM800-III	33.799	-118.646	DR1329 PC43	Sediment	0-1	x	-	-	x	x	x	x	x	-	-	-
15570	WF05-21	SMM800-III	33.799	-118.646	DR1329 PC43	Sediment	1-2	x	-	-	x	x	x	x	x	-	-	-
15571	WF05-21	SMM800-III	33.799	-118.646	DR1329 PC43	Sediment	2-3	x	-	-	x	x	x	x	x	-	-	-
15572	WF05-21	SMM800-III	33.799	-118.646	DR1329 PC43	Sediment	3-4	x	-	-	x	x	x	x	x	-	-	-
15573	WF05-21	SMM800-III	33.799	-118.646	DR1329 PC43	Sediment	4-5	x	-	-	x	x	x	x	x	-	-	-
15574	WF05-21	SMM800-III	33.799	-118.646	DR1329 PC43	Sediment	5-6	x	-	-	x	x	x	x	x	-	-	-
15575	WF05-21	SMM800-III	33.799	-118.646	DR1329 PC43	Sediment	6-9	x	-	-	x	x	x	x	x	-	-	-
15500	WF05-21	SMM800-I	33.7994	-118.647	DR1329 LC62	Sediment	0-1	x	-	-	x	x	x	x	x	-	-	-
15501	WF05-21	SMM800-I	33.7994	-118.647	DR1329 LC62	Sediment	1-2	x	-	-	x	x	x	x	x	-	-	-
15502	WF05-21	SMM800-I	33.7994	-118.647	DR1329 LC62	Sediment	2-3	x	-	-	x	x	x	x	x	-	-	-
15503	WF05-21	SMM800-I	33.7994	-118.647	DR1329 LC62	Sediment	3-4	x	-	-	x	x	x	x	x	-	-	-
15504	WF05-21	SMM800-I	33.7994	-118.647	DR1329 LC62	Sediment	4-5	x	-	-	x	x	x	x	x	-	-	-
15505	WF05-21	SMM800-I	33.7994	-118.647	DR1329 LC62	Sediment	5-6	x	-	-	x	x	x	x	x	-	-	-
15506	WF05-21	SMM800-I	33.7994	-118.647	DR1329 LC62	Sediment	6-9	x	-	-	x	x	x	x	x	-	-	-
15507	WF05-21	SMM800-I	33.7994	-118.647	DR1329 LC62	Sediment	9-12	x	-	-	x	x	x	x	x	-	-	-
15508	WF05-21	SMM800-I	33.7994	-118.647	DR1329 LC62	Sediment	12-15	x	-	-	x	x	x	x	x	-	-	-
15509	WF05-21	SMM800-I	33.7994	-118.647	DR1329 LC62	Sediment	15-18	x	-	-	x	x	x	x	x	-	-	-
15510	WF05-21	SMM800-I	33.7994	-118.647	DR1329 LC62	Sediment	18-21	x	-	-	x	x	x	x	x	-	-	-
15511	WF05-21	SMM800-I	33.7994	-118.647	DR1329 LC62	Sediment	21-24	x	-	-	x	x	x	x	x	-	-	-
15512	WF05-21	SMM800-I	33.7994	-118.647	DR1329 LC62	Sediment	24-27	x	-	-	x	x	x	x	x	-	-	-
15512N	WF05-21	SMM800-I	33.7994	-118.647	DR1329 LC62	Nodules	24-27	x	-	-	x	-	-	-	x	-	-	x
15513	WF05-21	SMM800-I	33.7994	-118.647	DR1329 LC62	Sediment	27-30	x	-	-	x	x	x	x	x	-	-	-
15514	WF05-21	SMM800-I	33.7994	-118.647	DR1329 LC62	Sediment	30-33	x	-	-	x	x	x	x	x	-	-	-
15515	WF05-21	SMM800-I	33.7994	-118.647	DR1329 LC62	Sediment	33-36	x	-	-	x	x	x	x	x	-	-	-
15516	WF05-21	SMM800-I	33.7994	-118.647	DR1329 LC62	Sediment	36-39	x	x	-	x	x	x	x	x	-	-	-
15542	WF05-21	SMM800-I	33.7994	-118.647	DR1329 LC62	Sediment	39-42	x	x	-	x	x	x	x	x	-	-	-
15516-42N	WF05-21	SMM800-I	33.7994	-118.647	DR1329 LC62	Nodules	36-42	x	x	x	-	-	-	-	-	-	x	-
15517	WF05-21	SMM800-I	33.7994	-118.647	DR1329 LC62	Sediment	42-45	x	-	-	x	x	x	x	x	-	-	-
15518	WF05-21	SMM800-I	33.7994	-118.647	DR1329 LC62	Sediment	45-48	-	-	-	x	x	x	x	x	-	-	-
15519	WF05-21	SMM800-I	33.7994	-118.647	DR1329 LC62	Sediment	48-51	x	-	-	x	x	x	x	x	-	-	-
15519N	WF05-21	SMM800-I	33.7994	-118.647	DR1329 LC62	Nodules	48-51	x	-	-	-	-	-	-	x	-	-	x
15520	WF05-21	SMM800-I	33.7994	-118.647	DR1329 LC62	Sediment	51-54	x	x	-	x	x	x	x	x	-	-	-
15521	WF05-21	SMM800-I	33.7994	-118.647	DR1329 LC62	Sediment	54-57	x	x	-	-	-	-	-	-	-	-	-
15520-21N	WF05-21	SMM800-I	33.7994	-118.647	DR1329 LC62	Nodules	51-57	x	x	x	-	-	-	-	-	x	-	-
16007	WF05-21	SMM863	33.789	-118.668	DR1333 LC74	Sediment	0-3	x	-	-	-	-	-	-	-	-	-	-
16008	WF05-21	SMM863	33.789	-118.668	DR1333 LC74	Sediment	3-6	x	-	-	-	-	-	-	-	-	-	-
16009	WF05-21	SMM863	33.789	-118.668	DR1333 LC74	Sediment	6-9	x	-	-	-	-	-	-	-	-	-	-
16010	WF05-21	SMM863	33.789	-118.668	DR1333 LC74	Sediment	9-12	x	-	-	-	-	-	-	-	-	-	-
16011	WF05-21	SMM863	33.789	-118.668	DR1333 LC74	Sediment	12-15	x	-	-	-	-	-	-	-	-	-	-
16012	WF05-21	SMM863	33.789	-118.668	DR1333 LC74	Sediment	15-18	x	-	-	-	-	-	-	-	-	-	-
16013	WF05-21	SMM863	33.789	-118.668	DR1333 LC74	Sediment	18-21	x	-	-	-	-	-	-	-	-	-	-
16014	WF05-21	SMM863	33.789	-118.668	DR1333 LC74	Sediment	21-24	x	-	-	-	-	-	-	-	-	-	-
16015	WF05-21	SMM863	33.789	-118.668	DR1333 LC74	Sediment	24-27	x	-	-	-	-	-	-	-	-	-	-
16016	WF05-21	SMM863	33.789	-118.668	DR1333 LC74	Sediment	27-30	x	-	-	-	-	-	-	-	-	-	-
16017	WF05-21	SMM863	33.789	-118.668	DR1333 LC74	Sediment	30-33	x	-	-	-	-	-	-	-	-	-	-
16018	WF05-21	SMM863	33.789	-118.668	DR1333 LC74	Sediment	33-36	x	-	-	-	-	-	-	-	-	-	-
16019	WF05-21	SMM863	33.789	-118.668	DR1333 LC74	Sediment	36-39	x	-	-	-	-	-	-	-	-	-	-
16018-19N	WF05-21	SMM863	33.789	-118.668	DR1333 LC74	Nodules	33-39	x	-	-	-	-	-	-	x	-	-	x
16020	WF05-21	SMM863	33.789	-118.668	DR1333 LC74	Sediment	39-42	x	-	-	-	-	-	-	-	-	-	-
16021	WF05-21	SMM863	33.789	-118.668	DR1333 LC74	Sediment	42-45	x	x	-	-	-	-	-	-	-	-	-
16021N	WF05-21	SMM863	33.789	-118.668	DR1333 LC74	Nodules	42-45	x	x	x	-	-	-	-	-	-	-	-
16022	WF05-21	SMM863	33.789	-118.668	DR1333 LC74	Sediment	45-48	x	-	-	-	-	-	-	-	-	-	-
16027	WF05-21	SMM863	33.789	-118.668	DR1333 LC66	Sediment	0-3	x	-	-	-	-	x	-	-	-	-	-
16028	WF05-21	SMM863	33.789	-118.668	DR1333 LC66	Sediment	3-6	x	-	-	-	-	x	-	-	-	-	-
16029	WF05-21	SMM863	33.789	-118.668	DR1333 LC66	Sediment	6-9	x	-	-	-	-	x	-	-	-	-	-
16030	WF05-21	SMM863	33.789	-118.668	DR1333 LC66	Sediment	9-12	x	-	-	-	-	x	-	-	-	-	-
16031	WF05-21	SMM863	33.789	-118.668	DR1333 LC66	Sediment	12-15	x	-	-	-	-	x	-	-	-	-	-
16032	WF05-21	SMM863	33.789	-118.668	DR1333 LC66	Sediment	15-18	x	-	-	-	-	x	-	-	-	-	-
16033	WF05-21	SMM863	33.789	-118.668	DR1333 LC66	Sediment	18-21	x	-	-	-	-	x	-	-	-	-	-
16034	WF05-21	SMM863	33.789	-118.668	DR1333 LC66	Sediment	21-24	x	-	-	-	-	x	-	-	-	-	-
16035	WF05-21	SMM863	33.789	-118.668	DR1333 LC66	Sediment	24-27	x	-	-	-	-	x	-	-	-	-	-
16036	WF05-21	SMM863	33.789	-118.668	DR1333 LC66	Sediment	27-30	x	-	-	-	-	x	-	-	-	-	-
16037	WF05-21	SMM863	33.789	-118.668	DR1333 LC66	Sediment	30-33	x	-	-	-	-	x	-	-	-	-	-
16038	WF05-21	SMM863	33.789	-118.668	DR1333 LC66	Sediment	33-36	x	-	-	-	-	x	-	-	-	-	-
16039	WF05-21	SMM863	33.789	-118.668	DR1333 LC66	Sediment	36-39	x	-	-	-	-	x	-	-	-	-	-
16039N	WF05-21	SMM863	33.789	-118.668	DR1333 LC66	Nodules	36-39	x	-	-	-	-	x	-	-	-	-	-
16040	WF05-21	SMM863	33.789	-118.668	DR1333 LC66	Sediment	39-42	x	-	-	-	-	x	-	-	-	-	-
16040N	WF05-21	SMM863	33.789	-118.668	DR1333 LC66	Nodules	39-42	x	-	-	-	-	x	-	x	x	x	x
16041	WF05-21	SMM863	33.789	-118.668	DR1333 LC66	Sediment	42-45	x	x	-	-	-	x	-	-	-	-	-
16041N	WF05-21	SMM863	33.789	-118.668	DR1333 LC66	Nodules	42-45	x	x	x	-	-	x	-	-	-	-	-
16042	WF05-21	SMM863	33.789	-118.668	DR1333 LC66	Sediment	45-48	x	-	-	-	-	x	-	-	-	-	-
16043	WF05-21	SMM863	33.789	-118.668	DR1333 LC66	Sediment	48-51	x	-	-	-	-	x	-	-	-	-	-
16044	WF05-21	SMM863	33.789	-118.668	DR1333 LC66	Sediment	51-54	x	-	-	-	-	x	-	-	-	-	-
16045	WF05-21	SMM863	33.789	-118.668	DR1333 LC66	Sediment	54-57	x	-	-	-	-	x	-	-	-	-	-
16046	WF05-21	SMM863	33.789	-118.668	DR1333 LC66	Sediment	57-60	x	-	-	-	-	x	-	-	-	-	-
16047	WF05-21	SMM863	33.789	-118.668	DR1333 LC66	Sediment	60-63	x	-	-	-	-	x	-	-	-	-	-
